# Inflammatory pain resolution by mouse serum-derived small extracellular vesicles

**DOI:** 10.1101/2024.02.16.578759

**Authors:** Zhucheng Lin, Xuan Luo, Jason R. Wickman, Deepa Reddy, Richa Pande, Yuzhen Tian, Vivian Triana, Jingyun Lee, Cristina M. Furdui, Desmond Pink, Ahmet Sacan, Seena K. Ajit

## Abstract

Chronic pain is a significant public health issue. Current treatments have limited efficacy and significant side effects, warranting research on alternative strategies for pain management. One approach involves using small extracellular vesicles (sEVs) to transport beneficial biomolecular cargo to aid pain resolution. Exosomes are 30-150 nm sEVs that can carry RNAs, proteins, and lipid mediators to recipient cells via circulation. Exosomes can be beneficial or harmful depending on their source and contents. To investigate the short and long-term effects of mouse serum-derived sEVs in pain modulation, sEVs from naïve control or spared nerve injury (SNI) model donor mice were injected intrathecally into naïve recipient mice. Basal mechanical thresholds transiently increased in recipient mice. This effect was mediated by opioid signaling as this outcome was blocked by naltrexone. Mass Spectrometry of sEVs detected endogenous opioid peptide leu-enkephalin. A single prophylactic intrathecal injection of sEVs two weeks prior to induction of the pain model in recipient mice delayed mechanical allodynia in SNI model mice and accelerated recovery from inflammatory pain after complete Freund’s adjuvant (CFA) injection. ChipCytometry of spinal cord and dorsal root ganglion (DRG) from sEV treated mice showed that prophylactic sEV treatment reduced the number of natural killer (NK) and NKT cells in spinal cord and increased CD206+ anti-inflammatory macrophages in (DRG) after CFA injection. Further characterization of sEVs showed the presence of immune markers suggesting that sEVs can exert immunomodulatory effects in recipient mice to promote the resolution of inflammatory pain. Collectively, these studies demonstrate multiple mechanisms by which sEVs can attenuate pain.
