## Supplementary Table 2 for "Inflammatory pain resolution by mouse serum-derived small extracellular vesicles": Supplementary Table 2.xlsx

### Sheet: DE miRNAs
	sham/naive	sham/naive	sni/naive	sni/naive	sni/sham	sni/sham
miRNA	p-value	fold-change	p-value	fold-change	p-value	fold-change
miR-4777-5p	1.2847e-05	5.8005	0.083685	3.3866	0.37138	-1.7127
miR-5004-3p	2.4777e-05	8.5052	0.011359	4.6366	0.1383	-1.8344
miR-6787-3p	3.6773e-05	2.0472	0.032528	1.9155	0.75512	-1.0688
miR-1226-3p	0.10573	2.8345	0.62068	1.3143	0.00022171	-2.1567
miR-412-3p	0.015149	1.806	0.0049556	-1.7021	0.00024016	-3.0741
miR-6843-3p	0.0002516	3.0211	0.031213	2.2426	0.32026	-1.3471
miR-4769-3p	0.00029485	2.459	0.0062164	2.488	0.95288	1.0118
miR-5705	0.0028853	3.9734	0.00031234	3.1484	0.42467	-1.262
miR-1273c	0.041113	2.7678	0.00033003	4.0391	0.35039	1.4593
miR-203b-3p	0.00034734	17.6672	0.01339	6.5897	0.14719	-2.681
miR-6776-3p	0.00038265	2.7068	0.019087	2.4296	0.68617	-1.1141
miR-1254	0.0015896	2.31	0.00038707	2.5183	0.58532	1.0902
miR-6829-5p	0.00044054	2.0471	0.034459	1.773	0.4189	-1.1546
miR-548g-3p	0.00050321	3.0406	0.58686	1.2826	0.093137	-2.3706
miR-6773-3p	0.00050373	3.3929	0.0065564	2.5181	0.22086	-1.3474
miR-3908	0.15383	3.5119	0.00054513	7.3939	0.37814	2.1054
miR-634	0.00058719	2.6943	0.047428	1.9116	0.12755	-1.4094
miR-4726-5p	0.00063742	2.6383	0.011033	2.5315	0.86952	-1.0422
miR-1304-3p	0.0006926	3.1415	0.0034128	3.0614	0.89295	-1.0262
miR-5586-3p	0.00072204	6.279	0.50625	1.4816	0.037438	-4.2378
miR-892c-3p	0.0031634	3.5427	0.051703	-1.9788	0.000724	-7.0104
miR-34b-5p	0.047917	2.358	0.00086599	3.0041	0.48341	1.274
miR-1301-3p	0.00092427	3.4237	0.0040041	2.7221	0.22271	-1.2578
miR-8088	0.001111	3.8796	0.9714	-1.0066	0.0023086	-3.9052
HK_RNU47	0.007137	2.092	0.0011681	3.3134	0.10604	1.5839
miR-670-5p	0.0012206	3.3863	0.090481	1.8045	0.039208	-1.8765
miR-4494	0.0012393	3.3814	0.089856	1.76	0.009437	-1.9213
miR-6503-5p	0.0013349	4.6802	0.017377	2.6641	0.067224	-1.7568
miR-6873-5p	0.0015306	2.9293	0.021414	2.2599	0.32074	-1.2962
miR-4276	0.0016378	2.5798	0.045005	2.1945	0.61353	-1.1756
miR-186-3p	0.0016679	2.3964	0.054435	2.0264	0.59522	-1.1826
miR-6883-5p	0.016611	2.3427	0.0019813	2.1021	0.67973	-1.1145
miR-137	0.0020806	8.372	0.060545	5.2328	0.53273	-1.5999
miR-376c-3p	0.0021084	2.456	0.064626	2.11	0.64887	-1.164
miR-889-3p	0.0022296	7.028	0.1791	2.5513	0.095572	-2.7547
miR-6889-5p	0.0022731	3.5523	0.015404	2.1361	0.10444	-1.663
miR-6750-3p	0.0023239	2.6015	0.029888	1.9192	0.27066	-1.3555
miR-6511a-5p	0.0024048	2.1979	0.0077595	2.2112	0.97326	1.006
miR-3667-5p	0.0025685	2.4364	0.061504	2.6662	0.82171	1.0943
miR-891a-3p	0.0027534	2.3902	0.14687	1.6532	0.25568	-1.4458
miR-211-5p	0.0027714	2.64	0.055219	1.8722	0.25693	-1.4101
miR-5739	0.0028316	2.3346	0.035321	2.3135	0.97219	-1.0091
miR-23b-5p	0.0029222	2.2786	0.028574	1.5758	0.1335	-1.446
miR-509-3-5p	0.13691	3.696	0.0029875	8.8334	0.2507	2.39
miR-6757-5p	0.003068	2.954	0.0097922	2.304	0.29728	-1.2821
miR-3187-3p	0.0031241	3.7131	0.0099077	3.1082	0.21718	-1.1946
miR-4646-3p	0.0031801	2.5487	0.028876	2.2353	0.66979	-1.1402
miR-6846-5p	0.0031966	2.0983	0.041596	1.8964	0.6986	-1.1064
miR-4540	0.0032101	4.0762	0.27765	1.8029	0.19405	-2.2609
miR-6892-3p	0.0032515	2.3329	0.050154	2.4967	0.83944	1.0702
miR-1273a	0.13389	3.3324	0.003263	5.4118	0.48904	1.624
miR-4699-5p	0.0033346	3.3303	0.036014	2.5202	0.36162	-1.3214
miR-1976	0.0034192	2.0899	0.016845	2.6905	0.36939	1.2874
miR-1227-3p	0.0034597	2.4397	0.050428	2.5832	0.86848	1.0588
miR-3663-5p	0.0035581	2.728	0.042173	2.2251	0.32163	-1.226
miR-4781-3p	0.02264	5.605	0.0035947	8.5895	0.5439	1.5325
miR-539-5p	0.0036546	3.0088	0.79789	1.1354	0.096225	-2.6501
miR-8082	0.11159	2.0633	0.13544	-2.3065	0.0036574	-4.759
miR-6882-3p	0.0036684	2.4967	0.0066402	3.0292	0.35103	1.2133
miR-130a-5p	0.0036818	6.7562	0.040756	2.3484	0.029942	-2.8769
miR-6859-3p	0.0037017	2.5032	0.0085463	3.2831	0.40481	1.3115
miR-877-3p	0.017602	1.912	0.0037386	2.2764	0.39185	1.1906
miR-124-3p	0.0037876	2.8715	0.021767	2.656	0.77287	-1.0811
miR-6880-5p	0.003839	2.286	0.0481	1.8621	0.4634	-1.2277
miR-4667-5p	0.0038626	2.5515	0.037836	2.1466	0.57876	-1.1886
miR-2681-5p	0.0039092	3.9629	0.057046	2.3384	0.14142	-1.6947
miR-7978	0.0039832	2.6471	0.058476	2.3455	0.72412	-1.1286
miR-5582-5p	0.0040212	2.4651	0.10334	2.0146	0.6083	-1.2236
miR-4725-3p	0.0040695	2.3656	0.032115	2.1378	0.71471	-1.1065
miR-6769a-3p	0.0040796	2.7789	0.017871	2.5686	0.7312	-1.0819
miR-6890-3p	0.0041055	2.2916	0.014838	2.3455	0.91882	1.0235
miR-6810-3p	0.0041533	2.3271	0.032131	2.7241	0.65661	1.1706
miR-6809-5p	0.0041978	2.2463	0.047538	2.1648	0.90559	-1.0376
miR-525-5p	0.0042362	2.1295	0.45669	1.3517	0.29161	-1.5754
miR-5707	0.015662	6.996	0.98795	1.0039	0.0042601	-6.9689
miR-6716-3p	0.00428	2.61	0.020062	2.8339	0.80234	1.0858
miR-4419a	0.0043938	2.9288	0.073925	2.1933	0.44986	-1.3353
miR-876-5p	0.0044083	4.2844	0.073208	2.5148	0.14492	-1.7037
miR-4474-3p	0.0044457	3.1814	0.075684	2.253	0.40827	-1.4121
miR-566	0.17391	1.695	0.0045865	3.3415	0.082548	1.9715
miR-4312	0.017883	2.6448	0.00467	2.5823	0.9298	-1.0242
miR-8089	0.21653	1.4879	0.004677	2.2032	0.19023	1.4808
miR-4668-3p	0.00472	2.3913	0.010037	2.1214	0.6082	-1.1272
miR-3925-5p	0.12287	3.3956	0.0047463	4.7291	0.6341	1.3927
miR-1180-3p	0.0052325	3.5959	0.0047792	2.8525	0.41915	-1.2606
miR-6734-5p	0.0050354	2.4286	0.025457	2.0294	0.52603	-1.1967
miR-6820-3p	0.0051295	2.7799	0.096132	1.9748	0.35102	-1.4077
miR-4641	0.0052087	4.1835	0.12014	1.7726	0.0063977	-2.3601
miR-597-3p	0.40123	1.941	0.0053235	3.4234	0.4598	1.7637
miR-5572	0.0054339	2.2824	0.024334	2.0431	0.67234	-1.1171
miR-4738-5p	0.0054465	2.8396	0.090975	2.039	0.35573	-1.3926
miR-6811-3p	0.0055525	2.9109	0.035453	2.4768	0.61895	-1.1753
miR-204-3p	0.0056094	2.7374	0.043697	2.6375	0.92559	-1.0379
miR-2115-5p	0.00567	2.2877	0.060543	2.0281	0.68478	-1.128
miR-6847-5p	0.036065	2.9591	0.0056896	3.1725	0.86655	1.0721
miR-7114-3p	0.0057091	2.3605	0.050073	2.3608	0.99925	1.0001
miR-5581-5p	0.0057658	3.5094	0.068459	2.7076	0.58439	-1.2961
miR-8059	0.0059218	6.1604	0.15862	2.9572	0.27166	-2.0832
miR-7109-3p	0.029132	1.7945	0.0059558	2.0398	0.56804	1.1367
miR-4440	0.006044	2.1442	0.27566	1.6339	0.47329	-1.3124
miR-6759-5p	0.0061965	2.5201	0.089881	1.5698	0.15653	-1.6054
miR-29b-2-5p	0.0062177	2.1645	0.066365	1.476	0.07999	-1.4665
miR-6851-3p	0.0062306	2.3434	0.076304	2.355	0.98447	1.0049
miR-7106-3p	0.0063447	2.0371	0.037854	1.9727	0.90661	-1.0327
miR-4734	0.0064291	2.6327	0.011275	2.3799	0.73194	-1.1062
miR-4430	0.0088699	2.4045	0.0066168	2.3485	0.8717	-1.0239
miR-5702	0.0066363	5.2947	0.04308	3.2549	0.20459	-1.6267
miR-3916	0.0066591	5.6723	0.0066656	4.567	0.62588	-1.242
miR-4736	0.0067369	5.3838	0.013094	4.0646	0.45211	-1.3246
miR-654-3p	0.0067673	2.0533	0.36957	1.4844	0.47093	-1.3832
miR-4721	0.0068508	2.5658	0.030144	2.5192	0.95069	-1.0185
miR-4699-3p	0.0068593	2.6927	0.066168	2.1974	0.55257	-1.2254
miR-4328	0.011237	3.4827	0.0069542	3.8883	0.75883	1.1165
miR-4513	0.0069866	2.2354	0.10404	1.5832	0.28559	-1.412
miR-631	0.0069964	2.9343	0.018732	2.8418	0.87472	-1.0326
miR-377-5p	0.11029	2.1433	0.0070295	2.2217	0.92646	1.0365
miR-6826-5p	0.007064	6.7258	0.075427	3.3099	0.21423	-2.032
miR-4271	0.051897	2.2853	0.0070802	2.2222	0.92242	-1.0284
miR-181b-3p	0.038887	2.1679	0.0070805	2.7535	0.44643	1.2702
miR-18b-3p	0.0071075	2.293	0.21513	1.807	0.58595	-1.2689
miR-758-5p	0.0071337	2.074	0.26979	1.528	0.44579	-1.3573
miR-6830-3p	0.0071514	3.8354	0.013852	2.5787	0.32332	-1.4873
miR-4648	0.0073061	4.3042	0.082604	2.0477	0.12455	-2.102
miR-6804-3p	0.0073221	2.2481	0.012475	2.1482	0.85709	-1.0465
miR-6779-3p	0.0094224	2.2307	0.007607	2.0874	0.7672	-1.0686
miR-6775-3p	0.0077097	2.0411	0.033528	2.1614	0.81467	1.059
miR-6794-3p	0.0077415	2.0535	0.078144	1.8804	0.75721	-1.0921
miR-5001-5p	0.0077436	2.5307	0.072777	1.9882	0.3969	-1.2728
miR-6868-3p	0.0078172	3.0341	0.19998	2.1796	0.54849	-1.392
miR-4273	0.0079491	7.5438	0.12075	3.0352	0.062628	-2.4855
miR-34b-3p	0.0080607	3.3305	0.026669	3.6464	0.85004	1.0948
miR-378c	0.0080648	2.3863	0.785	1.1881	0.28802	-2.0084
miR-1267	0.1401	3.727	0.0080851	6.4539	0.42131	1.7316
miR-559	0.0081632	5.0152	0.079091	3.063	0.35813	-1.6373
miR-6737-5p	0.011489	3.0654	0.0081858	2.4484	0.49232	-1.252
miR-548v	0.0082896	5.8663	0.33022	1.7025	0.04889	-3.4456
miR-6878-3p	0.094112	1.6332	0.0082948	2.0461	0.41243	1.2528
miR-4297	0.0083409	2.4959	0.059921	2.0827	0.57789	-1.1984
miR-3180	0.008371	2.3543	0.083227	1.9974	0.60851	-1.1786
miR-6802-5p	0.0084009	2.9256	0.05342	1.9414	0.25637	-1.507
miR-885-3p	0.0084437	3.5183	0.11103	1.9913	0.13682	-1.7669
miR-4795-5p	0.0085194	2.5941	0.035143	2.5198	0.93431	-1.0295
miR-3127-3p	0.008567	2.8287	0.016017	2.3305	0.39766	-1.2137
miR-4685-3p	0.0086512	3.246	0.011784	3.4892	0.81623	1.0749
miR-500b-3p	0.0088004	2.4641	0.048348	2.0322	0.56806	-1.2125
miR-6819-3p	0.0088014	2.0697	0.040856	2.028	0.92725	-1.0205
miR-1207-5p	0.0088866	2.0646	0.038591	1.7897	0.52895	-1.1535
miR-510-5p	0.010598	4.9364	0.0089944	5.6936	0.4672	1.1534
miR-487a-5p	0.0091596	2.3072	0.20398	1.5468	0.24825	-1.4916
miR-1914-5p	0.012586	2.0174	0.0092363	2.3365	0.33813	1.1581
miR-1910-5p	0.0092406	2.1247	0.017038	2.2895	0.72341	1.0776
miR-6768-3p	0.009329	4.0239	0.045532	3.483	0.77038	-1.1553
miR-3653	0.0093881	7.5511	0.10973	3.4619	0.1123	-2.1812
miR-34c-5p	0.0094009	2.8207	0.014221	3.511	0.60715	1.2447
miR-519b-3p	0.0094561	3.6893	0.0755	2.5278	0.39591	-1.4595
miR-3177-5p	0.037009	2.5237	0.0095884	3.1099	0.59843	1.2323
miR-4263	0.009594	2.8388	0.31221	1.6561	0.33148	-1.7141
miR-125b-2-3p	0.009629	2.6799	0.047028	1.9806	0.39818	-1.3531
miR-145-3p	0.0096348	2.1191	0.14951	1.4537	0.081186	-1.4577
miR-4688	0.036268	3.2539	0.0096378	2.7764	0.69614	-1.172
miR-657	0.0097079	2.8842	0.051886	2.7289	0.87757	-1.0569
miR-95-5p	0.0097127	2.8827	0.035769	2.9199	0.97092	1.0129
miR-5088-3p	0.0098063	2.0672	0.049806	1.6646	0.41822	-1.2418
miR-635	0.0098564	2.8178	0.098856	2.0164	0.33943	-1.3974
